# Lectin-Seq: a method to profile lectin-microbe interactions in native communities

**DOI:** 10.1101/2022.12.14.520458

**Authors:** Robert L. McPherson, Christine R. Isabella, Rebecca L. Walker, Dallis Sergio, Tony Gaca, Smrithi Raman, Le Thanh Tu Nguyen, Darryl A. Wesener, Melanie Halim, Michael Wuo, Amanda Dugan, Robert Kerby, Soumi Ghosh, Federico E. Rey, Hera Vlamakis, Eric J. Alm, Ramnik J. Xavier, Laura L. Kiessling

## Abstract

Soluble human lectins are critical components of innate immunity. Genetic models suggest lectins influence host-resident microbiota, but their specificity for commensal and mutualist species is understudied. Elucidating lectins’ roles in regulating microbiota requires understanding which microbial species they bind within native communities. To profile human lectin recognition, we developed Lectin-Seq. We apply Lectin-Seq to human fecal microbiota using mannose-binding lectin (MBL) and intelectin-1 (hItln1). The microbial interactomes of MBL and hItln1 differ in composition and diversity. MBL binding is highly selective for a small subset of species commonly associated with humans. In contrast, hItln1’s interaction profile encompasses a broad range of lower-abundance species. Thus, human lectins have evolved to recognize distinct species of commensals, suggesting they directly influence microbiome composition. Lectin-Seq offers a new means of annotating microbial communities.

**One-Sentence Summary:** Soluble human lectins bind distinct bacterial species in fecal microbiota.
