## Supplemental Tables for "Lectin-Seq: a method to profile lectin-microbe interactions in native communities": TableS1_LLK_041222.xlsx

### Sheet: Sheet1
Species	Identifier	hItln1 binding
Bifidobacterium angulatum	ATCC 27535	Bound
Bifidobacterium bifidum	ATCC 29521	Bound
Bifidobacterium dentium	ATCC 27678	Bound
Bacteroides plebeius	DSMZ 17135	Bound
Anaerococcus hydrogenalis	ATCC 49630	Bound
Dorea longicatena	DSMZ 13814	Bound
Eubacterium biforme	ATCC 27806	Bound
Lactobacillus reuteri	DSMZ 20016	Bound
Lactobacillus ruminis	ATCC 27780	Bound
Roseburia intestinalis	DSMZ 14610	Bound
Ruminococcus torques	ATCC 27756	Bound
Escherichia fergusonii	ATCC 35469	Bound
Bifidobacterium adolescentis	ATCC 15703	Not Bound
Bifidobacterium pseudocatenulatum	ATCC 27919	Not Bound
Collinsella aerofaciens	ATCC 25986	Not Bound
Collinsella intestinalis	DSMZ 13280	Not Bound
Alistipes indistinctus	DSMZ 22520	Not Bound
Bacteroides caccae	ATCC 43185	Not Bound
Bacteroides finegoldii	DSMZ 17565	Not Bound
Bacteroides intestinalis	DSMZ 17393	Not Bound
Bacteroides ovatus	ATCC 8483	Not Bound
Bacteroides thetaiotaomicron	ATCC 29148	Not Bound
Bacteroides uniformis	ATCC 8492	Not Bound
Bacteroides vulgatus	ATCC 8482	Not Bound
Bacteroides xylanisolvens	DSMZ 18836	Not Bound
Parabacteroides merdae	ATCC 43184	Not Bound
Blautia hansenii	ATCC 27752	Not Bound
Clostridium asparagiforme	DSMZ 15981	Not Bound
Clostridium bloteae	ATCC BAA-613	Not Bound
Clostridium hylemonae	DSMZ 15053	Not Bound
Clostridium symbiosum	ATCC 14940	Not Bound
Coprococcus comes	ATCC 27758	Not Bound
Holdemania filiformis	ATCC 51649	Not Bound
Mitsuokella multacida	ATCC 27723	Not Bound
Ruminococcus gnavus	ATCC 29149	Not Bound
Streptococcus infantarius	ATCC BAA-102	Not Bound
Citrobacter youngae	ATCC 29200	Not Bound
Edwardsiella tarda	ATCC 23685	Not Bound
Enterobacter cancerogenus	ATCC 35316	Not Bound
Escherichia coli	MS.200.1	Not Bound
Escherichia coli K12	ATCC 47076	Not Bound
Proteus penneri	ATCC 35198	Not Bound
Providencia rettgeri	DSMZ 1131	Not Bound
Providencia stuartii	ATCC 25827	Not Bound
