## Supplemental Tables for "Lectin-Seq: a method to profile lectin-microbe interactions in native communities": TableS4_LLK_041222.xlsx

### Sheet: Sheet1
Code	Sample	health	Sample ID	Lab
H01	FA	H	NA	Alm
H02	FC	H	NA	Alm
H03	FD	H	NA	Alm
H04	FE	H	NA	Alm
H05	FG	H	NA	Alm
D05	IBD1	UC	101842	Xavier
D06	IBD2	UC	102334	Xavier
D08	IBD4	UC	103679	Xavier
D09	IBD5	UC	104042	Xavier
D10	IBD6	CD	104334	Xavier
D11	IBD7	CD	105387	Xavier
D12	IBD8	CD	134632	Xavier
D13	IBD9	UC	143464	Xavier
D14	IBD10	CD	198406	Xavier
