## Supplemental Tables for "Lectin-Seq: a method to profile lectin-microbe interactions in native communities": TableS5_LLK_041222.xlsx

### Sheet: Sheet1
Species	Identifier	Growth Media	Source/Citation
Akkermansia muciniphilia	ATCCBAA835 (RJX1138)	CHG	Derrien M, et al. Akkermansia muciniphila gen. nov., sp. nov., a human intestinal mucin-degrading bacterium. Int. J. Syst. Evol. Microbiol. 54: 1469-1476, 2004. PubMed: 15388697
Akkermansia muciniphilia	RJX1158	CHG	BN10 cohort
Akkermansia sp.	RJX1169	CHG	BN10 cohort
Bacteroides vulgatus	RJX1156	CHG	BN10 cohort
Bacteroides vulgatus	RJX1344	CHG	Isolated in the Dr. Ramnik Xavier lab from human samples
Bifidobacterium longum	ATCC15697 (RJX1061)	CHG	Skerman VB, et al. Approved lists of bacterial names. Int J Syst Bacteriol 30: 225-420, 1980; Reuter G. Designation of type strains for Bifidobacterium species. Int. J. Syst. Bacteriol. 21: 273-275, 1971; Scardovi V, et al. Deoxyribonucleic acid homology relationships among species of the genus Bifidobacterium. Int. J. Syst. Bacteriol. 21: 276-294, 1971; Wang RF, et al. PCR detection and quantiti…
Bifidobacterium longum	RJX1227	CHG	DiabImmune cohort
Bifidobacterium longum	RJX1265	CHG	Isolated in the Dr. Ramnik Xavier lab from human samples
Coprococcus comes	ATCC27758 (RJX1130)	CHG	Holdeman LV, Moore WE. New genus, Coprococcus, twelve new species, and emended descriptions of four previously described species of bacteria from human feces. Int. J. Syst. Bacteriol. 24: 260-277, 1974; Skerman VB, et al. Approved lists of bacterial names. Int J Syst Bacteriol 30: 225-420, 1980.
Coprococcus comes	RJX1772	CHG	Isolated in the Dr. Ramnik Xavier lab from human samples
Faecalibacterium prausnitzii	DSM17677 (RJX1114)	YCFAC	doi:10.13145/bacdive17680.20211221.6 doi: 10.1093/nar/gky879
Parabacteroides distasonis	RJX1166	CHG	BN10 cohort
Ruminococcus lactaris	ATCC29176 (RJX1100)	YCFAC	Moore WE, et al. Emendation of Bacteroidaceae and Butyrivibrio and descriptions of Desulfomonas gen. nov. and ten new species in the genera Desulfomonas, Butyrivibrio, Eubacterium, Clostridium, and Ruminococcus. Int. J. Syst. Bacteriol. 26: 238-252, 1976; Skerman VB, et al. Approved lists of bacterial names. Int J Syst Bacteriol 30: 225-420, 1980.
Ruminococcus lactaris	RJX1085	YCFAC	Isolated in the Dr. Ramnik Xavier lab from human samples
